# Population-level genome sequencing reveals distinct Mycobacterium tuberculosis intrahost mutational trajectories in simian immunodeficiency virus co-infected and antiretroviral treated non-human primates

**DOI:** 10.64898/2026.04.03.714442

**Authors:** Michael C. Chao, Michael R. Chase, Shoko Wakabayashi, Andrew Vickers, Byron Roman, Forrest Hopkins, Peter H. Culviner, Maximillan G. Marin, Pauline Maiello, Collin R. Diedrich, Zandrea Ambrose, Philana Ling Lin, Qingyun Liu, Sarah M. Fortune

## Abstract

Whole genome sequencing of *Mycobacterium tuberculosis* (Mtb) populations from clinical samples has increasingly identified genes undergoing selection within and between hosts that drive differential infection and treatment outcomes. However, the intrahost Mtb mutational landscape—especially in the context of human immunodeficiency virus coinfection and antiretroviral therapy (ART)—remains less clear, as do the potential impacts of such mutations on Mtb infection dynamics. Here, we performed whole genome sequencing of Mtb populations isolated from 477 infected tissues across 20 non-human primates, including animals co-infected with simian immunodeficiency virus (SIV) with or without virological suppression by ART. We identified 116 mutations that emerged during infection, including those that are overrepresented within individual tissues and a subset that are shared across tissues during Mtb dissemination. We further find differential mutation trajectories across treatment groups, with higher mutation rate and bacterial outgrowth in SIV-infected hosts and increased prevalence of oxidative damage-associated mutations in coinfected animals on ART. Finally, we demonstrate a common pattern of mutation in Mtb lipid metabolism and polyketide synthase genes and identify a subset of NHP-derived mutations that have also independently arisen in human clinical isolates. Together, our population-based sequencing uncovers Mtb diversification during early infection, captures discrete bacterial dissemination events and infers differential immune pressures faced by Mtb in the setting of SIV-Mtb coinfection and ART suppression.

**Importance:** Tuberculosis remains a leading cause of death worldwide, especially in people living with HIV. How HIV infection and antiretroviral therapy impacts *Mycobacterium tuberculosis* (Mtb) intrahost evolution remains unclear. Using whole genome sequencing from hundreds of infected tissues from non-human primates, we find that simian immunodeficiency virus co-infected hosts and those receiving antiretroviral therapy exact different immune pressures on Mtb leading to different mutation rates and types of DNA damage that are incurred. Mtb mutations were enriched in genes involved in lipid metabolisms and some of these are also seen in human TB strains. This work highlights the role of immune pressure to alter bacterial pathways that may enable Mtb adaptation to the host.
