## Supplementary Table 2 for "Population-level genome sequencing reveals distinct Mycobacterium tuberculosis intrahost mutational trajectories in simian immunodeficiency virus co-infected and antiretroviral treated non-human primates"

### Sheet: SupplementaryTable2.Legend
Supplementary Table 2. Mutect2-detected genomic mutations.
Of 143 unique high-confidence mutations present in a given tissue sample compared to a Erdman reference genome, 116 were considered in vivo dervied while 27 were potentially pre-existing within the infecting library. These variants are listed in separate tabs.
The headers of each column refer to the following metrics:
Origin_site = the tissue in which the variant detected was infected by a single barcoded strain of Mtb but the detected genomic variant was unfixed (both mutant and wildtype genomes present)
AssociatedBarcode = based on previous amplicon sequencing, the barcoded Mtb strain that is carrying the genomic variant detected. If there were mutliple barcode candidates in a tissue, this is marked as 'multiple'
SRA_accession: each sample's sequencing data is deposted on the NCBI Short Read Archive and all samples are bundled under BioProject PRJNA1432747
Seq_name: Base name given to each sample. Matches the name of the deposited Fastq file for each tissue
NHP = the animal ID of the non-human primate associated with the sample
TissueName = the name of the anatomical tissue from which the Mtb pouplation was isolated. [LLL = left lower lobe, LML = left middle lobe, LUL = left upper lobe, RLL = right lower lobe, RML = right middle lobe, RUL = right upper lobe, Acc = accessory lobe, gr/gran = granuloma)
Comparment = tissues were grouped into three biological compartments, which included lung, LN (thoracic lymph nodes), and EP (extrapulmonary tissues for all other sites)
Treatment = TB (Mtb infection only); SIV (chronic SIV infection with Mtb coinfection); ART (SIV chronic infection + antiretroviral treatment and then Mtb coinfection)
PET_Detection = the week at which PET-CT detected the first sign of this particular lesion. Note: PET-CT signal was only registered for lung granulomas.
CFUinTIssue = total calculated CFUs in tissue
MtbGenomePosition = basepair associated with the genomic mutation (using the Marin et al. Erdman Reference genome (Genbank accession = CP172229))
Reference_sequence = allele found in the Marin et al. Erdman Reference genome (Genbank accession = CP172229)
Variant_sequence = allele found by Mutect2 in the tissue sample
ReferenceReads = number of reads at this position that match the wild type reference allele
VariantReads = number of reads at this position that match the mutated allele
FractionVariantReads = the number of variant reads divided by total number of reads at this position
AVG_READ_DEPTH = the average read depth of the Mtb genome in this sequencing run
DNAchange = mutational changes grouped by the type of mutation (reference > variant)
Gene_locus_H37rv = the homologous gene housing the genomic mutation in the H37Rv genome
Gene_name = if available, the homologous gene housing the genomic mutation in the annotated H37Rv genome
CodingChange = SNPeff predicted change (for intragenic mutations only) for amino acids based on the Marin et al. Erdman reference genome
TypeofMutation = SNPeff predicted change in codon usage based on the Marin et al. Erdman reference genome. Truncation refers to an internal in-frame deletion.
Tissues_with_barcoded_strain = the total number of tissues in this dataset (outlier samples removed) containing the barcoded Mtb strain that is associated with the variant of interest
Tissues_with_variant = number of tissues (outlier samples removed) containing the variant of interest (at any frequency)
Mycobrowser_category = the Mycobrowser functional prediction for all genes hosting mutations
InHumanClincalStrain? = presence or absense of the same DNA (and codon) change from a recent phylogenetic analysis of 55,000+ human clinical strains relative to an inferred ancestral genome (Culviner et al. Cell 2025)

### Sheet: In_vivo_Variants
Origin_site	AssociatedBarcode	SRA_accession	SeqName	NHP	NHPsex	TissueName	Compartment	Treatment	PET_Detection(wk)	CFUinTissue	MtbGenomePosition	Reference_sequence	Variant_sequence	ReferenceReads	VariantReads	FractionVariantReads	AVG_READ_DEPTH	DNAchange	Gene_locus_H37rv	Gene_name	CodingChange	TypeofMutation	Tissues_with_barcoded_strain	Tissues_with_variant	Mycobrowser_category	InHumanClincalStrain?
Y	Q26_GGCCTGGT	SRR37486972	D22-221030	21818	M	RML gran 5	Lung	ART	8	12.5	679765	C	A	56	11	0.126	268.245	C>A_G>T	rv0578c-rv0579			intergenic	14	1		FALSE
Y	Q27_CTACAATG	SRR37487019	D22-221020	21818	M	RUL gran 10	Lung	ART	8	275	1017813	G	A	202	26	0.107	232.088	C>T_G>A	rv0908-rv0909			intergenic	13	1		FALSE
N	multiple_options	SRR37486913	D22-221048	21818	M	RLL	Lung	ART		4350	1808065	C	T	247	47	0.151	280.028	C>T_G>A	rv1614-rv1615			intergenic	#N/A	#N/A		FALSE
Y	Q25_GGTCGTCT	SRR37486806	D22-221006	21818	M	diaphragm gran 2	EP	ART		87.5	1991025	C	T	256	101	0.277	351.634	C>T_G>A	rv1758-rv1759c			intergenic	7	1		FALSE
Y	Q27_GTGCCCTG	SRR37486905	D22-221009	21818	M	RLL gran 4	Lung	ART	4	425	2562265	C	T	359	136	0.274	559.507	C>T_G>A	rv2295		Thr125Ile	missense	1	1	conserved_hypotheticals	FALSE
N	multiple_options	SRR37486996	D22-221004	21818	M	L carin LN gran	LN	ART		2160	3606777	G	A	290	34	0.107	336.729	C>T_G>A	rv3228		Leu102Leu	synonymous	#N/A	#N/A	conserved_hypotheticals	TRUE
N	multiple_options	SRR37487159	D22-221016	21818	M	RUL cluster 20	Lung	ART		2475	3737783	C	A	47	4	0.107	278.154	C>A_G>T	rv3344c-rv3345c			intergenic	#N/A	#N/A		FALSE
N	multiple_options	SRR37487171	D22-221003	21818	M	RML cluster 1	Lung	ART		315	4225669	A	G	267	52	0.16	341.712	T>C_A>G	rv3775-rv3776			intergenic	#N/A	#N/A		FALSE
N	multiple_options	SRR37486843	D22-221035	21818	M	RUL cluster 1	Lung	ART		1820	4242575	C	T	81	13	0.111	265.257	C>T_G>A	rv3792	aftA	Arg5Arg	synonymous	#N/A	#N/A	cell_wall_and_cell_processes	TRUE
Y	Q25_TTCCTCGG	SRR37487083	D24-194270	22218	M	Liver gran 1	EP	ART			3651965	A	C	533	235	0.309	755.119	A>C_T>G	rv3268-rv3269			intergenic	7	1		TRUE
Y	Q25_TTCCTCGG	SRR37487083	D24-194270	22218	M	Liver gran 1	EP	ART			3657976	G	C	439	195	0.299	755.119	G>C_C>G	rv3273		Gly532Arg	missense	7	1	intermediary_metabolism_and_respiration	FALSE
N	multiple_options	SRR37487130	D24-7039	22318	M	LLL gran 8	Lung	ART	4	390	568880	G	A	93	8	0.112	239.874	C>T_G>A	rv0474		Arg74Gln	missense	#N/A	#N/A	regulatory_proteins	FALSE
Y	Q27_ACACTGTC	SRR37487128	D24-7045	22318	M	LLL gran 2	Lung	ART	4	225	1063583	C	T	226	40	0.173	297.328	C>T_G>A	rv0949	uvrD1	Leu721Phe	missense	6	2	information_pathways	FALSE
Y	Q25_CTTCTTGT	SRR37487134	D24-7032	22318	M	LLL gr B	Lung	ART		140	1160522	G	A	277	28	0.102	343.945	C>T_G>A	rv1031	kdpC	Gly126Ser	missense	6	1	cell_wall_and_cell_processes	FALSE
Y	Q25_CTTCTTGT	SRR37487134	D24-7032	22318	M	LLL gr B	Lung	ART		140	1713389	T	C	60	9	0.137	117.344	T>C_A>G	rv1520		Arg81Arg	synonymous	6	1	intermediary_metabolism_and_respiration	TRUE
Y	Q25_CTTCTTGT	SRR37487134	D24-7032	22318	M	LLL gr B	Lung	ART		140	1713430	C	T	58	6	0.107	117.344	C>T_G>A	rv1520		Thr95Ile	missense	6	1	intermediary_metabolism_and_respiration	FALSE
N	multiple_options	SRR37486980	D24-7024	22318	M	L. Cran HLN 2 Gran	LN	ART		5145	2504769	C	A	198	22	0.106	214.86	C>A_G>T	rv2229c		Ala155Ser	missense	#N/A	#N/A	conserved_hypotheticals	FALSE
N	multiple_options	SRR37487130	D24-7039	22318	M	LLL gran 8	Lung	ART	4	390	2698822	G	A	156	18	0.108	239.874	C>T_G>A	rv2402		Ala324Ala	synonymous	#N/A	#N/A	conserved_hypotheticals	TRUE
N	Q25_CGTCAGTC	SRR37486910	D22-221139	23218	M	RLL w gran around 36	Lung	ART		1040	182022	TCCAC	T	170	131	0.436	334.136	Deletion	rv0154c	fadE2	Trp162fs	frameshift	13	11	lipid_metabolism	FALSE
Y	Q25_CGTCAGTC	SRR37486909	D22-221140	23218	M	RLL gr 46-50	Lung	ART	8	500	277532	C	T	92	206	0.705	319.552	C>T_G>A	rv0232		Pro107Ser	missense	13	8	regulatory_proteins	FALSE
N	Q25_TGTCTTAG	SRR37486911	D22-221138	23218	M	RLL gr 31	Lung	ART		170	1107474	A	G	0	180	0.992	242.884	T>C_A>G	rv0987		Arg213Arg	synonymous	8	5	cell_wall_and_cell_processes	FALSE
Y	Q25_CTACGCAA	SRR37487041	D22-221134	23218	M	Liver gr 1	EP	ART			1878454	C	T	160	118	0.416	286.35	C>T_G>A	rv1662	pks8	Thr1274Met	missense	21	1	lipid_metabolism	TRUE
Y	Q25_CTACGCAA	SRR37487041	D22-221134	23218	M	Liver gr 1	EP	ART			1970811	C	T	191	136	0.412	286.35	C>T_G>A	rv1747-rv1748			intergenic	21	1		FALSE
Y	Q25_CGTCAGTC	SRR37486881	D22-221166	23218	M	RUL	Lung	ART		260	2254553	C	T	183	37	0.183	284.926	C>T_G>A	rv2006	otsB1	Ala381Val	missense	13	1	virulence,_detoxification,_adaptation	FALSE
Y	Q25_TTCCCTTT	SRR37486783	D22-221168	23218	M	LLL	Lung	ART		400	2338047	C	A	35	19	0.371	77.8107	C>A_G>T	rv2075c		Val415Phe	missense	8	1	cell_wall_and_cell_processes	TRUE
N	Q25_CGTCAGTC	SRR37486910	D22-221139	23218	M	RLL w gran around 36	Lung	ART		1040	2806057	G	T	116	76	0.416	334.136	C>A_G>T	rv2490c	PE_PGRS43	Ala1126Asp	missense	13	1	PE/PPE	FALSE
Y	Q25_GGACGTTT	SRR37486786	D24-194179	23518	M	RLL gran 2	Lung	ART	4	45	885062	C	CG	564	757	0.563	1252.81	Insertion	rv0785		Ala561fs	frameshift	10	1	conserved_hypotheticals	TRUE
Y	Q25_GGACGTTT	SRR37486731	D24-194184	23518	M	ACC gran 2	Lung	ART	8	270	1784378	G	C	160	117	0.435	317.496	G>C_C>G	rv1590		Asp58His	missense	10	1	conserved_hypotheticals	FALSE
Y	Q25_GGACGTTT	SRR37486786	D24-194179	23518	M	RLL gran 2	Lung	ART	4	45	2704081	ATCCACT	A	746	381	0.345	1252.81	Deletion	rv2407		Ser22_Thr23del	truncation	10	1	conserved_hypotheticals	FALSE
Y	Q25_GGACGTTT	SRR37486787	D24-194178	23518	M	LLL	Lung	ART		1200	2939931	G	T	422	202	0.323	626.684	C>A_G>T	rv2608	PPE42	Ala345Ala	synonymous	10	1	PE/PPE	FALSE
N	multiple_options	SRR37486957	D24-7101	24018	M	Acc	Lung	ART		140	312997	G	C	291	145	0.323	458.212	G>C_C>G	rv0261c	narK3	Ala163Gly	missense	#N/A	#N/A	cell_wall_and_cell_processes	FALSE
Y	Q27_CAACGCGG	SRR37486946	D24-7115	24018	M	R Cran HLN 2 gr	LN	ART		2670	1850736	A	G	60	179	0.735	254.052	T>C_A>G	rv1648		Ser26Gly	missense	4	4	cell_wall_and_cell_processes	TRUE
Y	Q26_ATTCTGCA	SRR37486709	D24-194210	33519	F	ACC gr5	Lung	ART	8	275	83649	G	A	92	116	0.56	173.871	C>T_G>A	rv0075		Gly175Ser	missense	32	1	intermediary_metabolism_and_respiration	TRUE
N	multiple_options	SRR37487054	D24-194241	33519	F	L Carin LN	LN	ART		200	220623	G	A	157	71	0.318	243.591	C>T_G>A	rv0189c	ilvD	Asp138Asp	synonymous	#N/A	#N/A	intermediary_metabolism_and_respiration	FALSE
Y	Q26_ATTCTGCA	SRR37486702	D24-194219	33519	F	RML	Lung	ART		245	630995	G	T	280	49	0.171	279.94	C>A_G>T	rv0536	galE3	Asp55Tyr	missense	32	1	intermediary_metabolism_and_respiration	FALSE
N	multiple_options	SRR37487054	D24-194241	33519	F	L Carin LN	LN	ART		200	989763	G	T	238	39	0.152	243.591	C>A_G>T	Intergenic_unique_to_Erdman			intergenic	#N/A	#N/A
Y	Q26_ATTCTGCA	SRR37486708	D24-194211	33519	F	ACC gr7	Lung	ART	8	87.5	1108961	A	AC	534	322	0.378	799.027	Insertion	rv0987		Ser710fs	frameshift	32	1	cell_wall_and_cell_processes	TRUE
Y	Q26_ATTCTGCA	SRR37487056	D24-194239	33519	F	LUL	Lung	ART		6.00962	2363268	G	A	117	71	0.402	298.78	C>T_G>A	rv2098c	PE_PGRS36	Arg375Trp	missense	32	1	PE/PPE	FALSE
Y	Q26_ATTCTGCA	SRR37486707	D24-194212	33519	F	ACC grA	Lung	ART		2075	2722759	T	G	876	302	0.253	1068.84	A>C_T>G	rv2426c		Ala256Ala	synonymous	32	3	conserved_hypotheticals	TRUE
Y	Q26_ATTCTGCA	SRR37487064	D24-194231	33519	F	LML	Lung	ART		360	3579877	C	G	328	65	0.188	463.666	G>C_C>G	rv3202c		Leu690Leu	synonymous	32	1	information_pathways	FALSE
N	Q25_GCCCCAAC	SRR37487055	D24-194240	33519	F	Spleen	LN	ART			3905429	C	T	0	246	0.995	245.235	C>T_G>A	rv3479		Asp452Asp	synonymous	4	1	cell_wall_and_cell_processes	FALSE
Y	Q26_ATTCTGCA	SRR37487065	D24-194230	33519	F	LML gr1	Lung	ART	8	1150	4007718	C	T	212	31	0.131	308.569	C>T_G>A	rv3562	fadE31	Asp190Asp	synonymous	32	1	lipid_metabolism	TRUE
Y	Q26_ATTCTGCA	SRR37486702	D24-194219	33519	F	RML	Lung	ART		245	4040488	G	A	445	83	0.158	279.94	C>T_G>A	rv3594		Arg215His	missense	32	1	conserved_hypotheticals	TRUE
N	Q27_TTTCAATT	SRR37486718	D24-194200	33519	F	RLL gr12	Lung	ART		900	4109822	C	T	56	888	0.94	814.671	C>T_G>A	rv3665c	dppB	Gly32Ser	missense	4	3	cell_wall_and_cell_processes	FALSE
Y	Q26_ATCCATCA	SRR37486840	D24-7132	33919	M	LLL gr28	Lung	ART	4	500	182957	G	A	381	43	0.102	383.918	C>T_G>A	rv0155	pntAa	Ser8Asn	missense	2	1	intermediary_metabolism_and_respiration	FALSE
Y	Q26_ATCCATCA	SRR37486840	D24-7132	33919	M	LLL gr28	Lung	ART	4	500	1200124	C	T	306	33	0.106	383.918	C>T_G>A	rv1071c	echA9	Val151Val	synonymous	2	1	lipid_metabolism	FALSE
Y	Q27_ATGCACAA	SRR37486841	D24-7130	33919	M	LLL gr26 area	Lung	ART		420	1561817	G	A	855	206	0.202	1033.95	C>T_G>A	rv1384	carB	Ser967Ser	synonymous	1	1	intermediary_metabolism_and_respiration	FALSE
Y	Q25_TTGCCACG	SRR37486837	D24-7135	33919	M	LLL gr35	Lung	ART	4	420	3588732	G	C	600	97	0.142	641.448	G>C_C>G	rv3210c		Gln185Glu	missense	3	1	conserved_hypotheticals	FALSE
N	multiple_options	SRR37487050	D24-194248	33919	M	LLL gr 5/6	Lung	ART	12	180	4343174	C	T	665	170	0.216	815.945	C>T_G>A	rv3862c-rv3863			intergenic	#N/A	#N/A		TRUE
Y	Q26_TTACCTGG	SRR37486819	D24-7150	34319	M	LLL gr3	Lung	ART	4	247.5	181190	C	T	477	82	0.148	643.078	C>T_G>A	rv0153c	ptbB	Asp37Asn	missense	5	1	regulatory_proteins	FALSE
Y	Q27_TTACCGGT	SRR37486764	D24-7155	34319	M	RLL gr10	Lung	ART	8	1237.5	2428032	C	A	599	113	0.167	708.078	C>A_G>T	rv2162c-rv2163c			intergenic	10	1		TRUE
Y	Q27_TTACCGGT	SRR37486755	D24-7164	34319	M	RLL grD	Lung	ART	4	202.5	2668626	G	A	111	24	0.175	162.988	C>T_G>A	rv2381c	mbtD	Ile322Ile	synonymous	10	1	lipid_metabolism	FALSE
Y	Q26_TTACCTGG	SRR37486819	D24-7150	34319	M	LLL gr3	Lung	ART	4	247.5	3594808	C	T	520	59	0.105	643.078	C>T_G>A	rv3215	entC	Ala270Val	missense	5	1	intermediary_metabolism_and_respiration	TRUE
Y	Q24_GGCCGGGG	SRR37486754	D24-194060	22117	M	LMS LN	LN	SIV		100	37667	C	T	97	28	0.252	97.0045	C>T_G>A	rv0035	fadD34	Gly143Gly	synonymous	6	1	lipid_metabolism	TRUE
Y	Q23_TTTCCGAA	SRR37486751	D24-194063	22117	M	Acc gr A	Lung	SIV		20	788851	C	T	387	55	0.116	426.836	C>T_G>A	rv0684-rv0685			intergenic	1	1		FALSE
N	multiple_options	SRR37487097	D24-194086	22117	M	RUL	Lung	SIV		2560	897021	G	GGCC	98	17	0.158	141.012	Insertion	rv0800	pepC	Ala200dup	frameshift	#N/A	#N/A	intermediary_metabolism_and_respiration	FALSE
Y	Q23_TTTCCGAA	SRR37486751	D24-194063	22117	M	Acc gr A	Lung	SIV		20	938702	TATACGCACGG	T	325	52	0.154	426.836	Deletion	rv0839		Thr10fs	frameshift	1	1	conserved_hypotheticals	FALSE
Y	Q24_GGCCGGGG	SRR37486754	D24-194060	22117	M	LMS LN	LN	SIV		100	1123464	C	G	61	26	0.299	97.0045	G>C_C>G	rv1002c		Arg257Pro	missense	6	1	cell_wall_and_cell_processes	FALSE
N	multiple_options	SRR37487099	D24-194084	22117	M	RLL	Lung	SIV		6750	2040762	T	TG	78	88	0.525	144.133	Insertion	rv1800	PPE28	Ala120fs	frameshift	#N/A	#N/A	PE/PPE	FALSE
Y	Q19_CTACGCTC	SRR37486737	D24-194076	22117	M	Acc gr 1	Lung	SIV	11	1020	3699629	A	C	381	52	0.121	492.46	A>C_T>G	rv3310	sapM	Thr191Pro	missense	12	1	cell_wall_and_cell_processes	FALSE
Y	Q23_TTTCCGAA	SRR37486751	D24-194063	22117	M	Acc gr A	Lung	SIV		20	3916268	C	G	349	42	0.108	426.836	G>C_C>G	rv3488-rv3489			intergenic	1	1		FALSE
Y	Q24_GGCCGGGG	SRR37487101	D24-194082	22117	M	Pretrach LN	LN	SIV		120	4276222	G	A	118	33	0.235	152.477	C>T_G>A	rv3808c	glfT2	Asn229Asn	synonymous	6	2	cell_wall_and_cell_processes	TRUE
Y	Q19_GGGCGGTA	SRR37486940	D24-194100	22317	M	rml gr 4	Lung	SIV		60	841461	G	T	54	6	0.111	471.535	C>A_G>T	rv0746	PE_PGRS9	Ser510Ser	synonymous	16	1	PE/PPE	FALSE
N	multiple_options	SRR37486943	D24-194093	22317	M	RLL 12 TB pneum	Lung	SIV		4460000	1056739	G	A	98	10	0.103	135.894	C>T_G>A	rv0943c		Ala54Val	missense	#N/A	#N/A	intermediary_metabolism_and_respiration	TRUE
N	multiple_options	SRR37486943	D24-194093	22317	M	RLL 12 TB pneum	Lung	SIV		4460000	1267238	A	G	94	11	0.105	135.894	T>C_A>G	rv1135c	PPE16	Leu471Leu	synonymous	#N/A	#N/A	PE/PPE	FALSE
N	multiple_options	SRR37486942	D24-194094	22317	M	RLL 8 TB pneum	Lung	SIV		858000	2082496	C	T	1149	329	0.228	1562.56	C>T_G>A	rv1835c		Ala326Ala	synonymous	#N/A	#N/A	conserved_hypotheticals	TRUE
N	multiple_options	SRR37487073	D24-194091	22317	M	RLL 15 TB pneum	Lung	SIV		124800	3106962	C	A	93	229	0.715	322.761	C>A_G>T	rv2795c		Val201Leu	missense	#N/A	#N/A	conserved_hypotheticals	FALSE
N	multiple_options	SRR37486933	D24-194108	22317	M	L carin LN	LN	SIV		1225	3560355	A	C	72	6	0.1	161.859	A>C_T>G	rv3191c-rv3192			intergenic	#N/A	#N/A		FALSE
Y	Q23_TCGCGTCG	SRR37486872	D23-157314	22517	M	RLL gr 4	Lung	SIV	4	3570	495936	TA	T	45	7	0.136	66.9995	Deletion	rv0408	pta	Pro178fs	frameshift	27	1	intermediary_metabolism_and_respiration	FALSE
Y	Q23_TCGCGTCG	SRR37486879	D23-157307	22517	M	ACC cluster 2	Lung	SIV	11	6700	576971	G	C	69	11	0.108	109.274	G>C_C>G	rv0484c		Ala138Ala	synonymous	27	1	intermediary_metabolism_and_respiration	FALSE
N	multiple_options	SRR37486877	D23-157309	22517	M	R cran w/gr	LN	SIV		320000	1053258	G	A	67	7	0.115	101.489	C>T_G>A	rv0939		Gly562Arg	missense	#N/A	#N/A	intermediary_metabolism_and_respiration	FALSE
N	Q23_TCGCGTCG	SRR37487012	D23-157302	22517	M	LML clusrter 1-3	Lung	SIV		64800	1273317	G	C	0	98	0.988	105.912	G>C_C>G	rv1141c	echA11	Ser71Arg	missense	27	10	lipid_metabolism	FALSE
N	multiple_options	SRR37486877	D23-157309	22517	M	R cran w/gr	LN	SIV		320000	1378555	C	A	57	5	0.107	101.489	C>A_G>T	rv1230c		Ala55Ala	synonymous	#N/A	#N/A	cell_wall_and_cell_processes	FALSE
Y	Q24_ATTCGTGG	SRR37486866	D23-157319	22517	M	RLL gr 9B	Lung	SIV	4	4175	1501803	C	G	63	22	0.254	90.5818	G>C_C>G	rv1327c	glgE	Leu183Leu	synonymous	3	1	intermediary_metabolism_and_respiration	FALSE
N	multiple_options	SRR37486878	D23-157308	22517	M	RMS br LN ant gr	LN	SIV		59000	1803086	G	C	67	10	0.108	84.8765	G>C_C>G	rv1610-rv1611			intergenic	#N/A	#N/A		FALSE
Y	Q23_TCGCGTCG	SRR37487016	D23-157297	22517	M	RLL cluster A	Lung	SIV		1130	1871747	CG	C	52	5	0.113	103.133	Deletion	rv1661	pks7	Ala1174fs	frameshift	27	1	lipid_metabolism	TRUE
N	multiple_options	SRR37486877	D23-157309	22517	M	R cran w/gr	LN	SIV		320000	2147412	G	A	126	15	0.109	101.489	C>T_G>A	rv1900c	lipJ	Ala390Val	missense	#N/A	#N/A	intermediary_metabolism_and_respiration	TRUE
N	Q19_GATCTTGG	SRR37486863	D23-157322	22517	M	RLL cluster 14	Lung	SIV		28200	2405675	C	T	3	60	0.947	76.3233	C>T_G>A	rv2142c	parE2	Ala79Thr	missense	2	1	virulence,_detoxification,_adaptation	FALSE
Y	Q24_TCTCTCCG	SRR37486865	D23-157320	22517	M	RLL cluster 12	Lung	SIV	11	8100	2746003	GA	G	51	7	0.142	60.8925	Deletion	rv2447c	folC	Phe313fs	frameshift	10	1	intermediary_metabolism_and_respiration	FALSE
Y	Q23_TCGCGTCG	SRR37486876	D23-157310	22517	M	L cran HLN	LN	SIV		30	2927932	GT	G	69	6	0.106	124.706	Deletion	rv2592c	ruvB	Asn51fs	frameshift	27	1	information_pathways	FALSE
Y	Q24_TGTCCATG	SRR37487013	D23-157301	22517	M	RML gr 1A	Lung	SIV		1100	3299454	A	G	70	9	0.136	99.5583	T>C_A>G	rv2946c	pks1	His635His	synonymous	7	1	lipid_metabolism	FALSE
Y	Q24_ATTCGTGG	SRR37486866	D23-157319	22517	M	RLL gr 9B	Lung	SIV	4	4175	3419303	GT	G	45	5	0.124	90.5818	Deletion	rv3056	dinB2	Leu18fs	frameshift	3	1	information_pathways	FALSE
Y	Q23_TCGCGTCG	SRR37486852	D23-157332	22517	M	RLL cluster 3	Lung	SIV	8	3120	3842751	T	C	66	6	0.105	98.7339	T>C_A>G	rv3428c		Glu388Glu	synonymous	27	1	insertion_seqs_and_phages	FALSE
N	multiple_options	SRR37486990	D23-157358	22617	M	LLL	Lung	SIV		330	129415	G	A	194	63	0.246	214.006	C>T_G>A	rv0107c	ctpI	His87Tyr	missense	#N/A	#N/A	cell_wall_and_cell_processes	FALSE
N	multiple_options	SRR37487005	D23-157340	22617	M	RLL gr 10	Lung	SIV		780	703197	CGCCGTCGACGGCCGCCACCGCATGGCG	C	49	3	0.102	82.7033	Deletion	rv0602c	tcrA	Arg56_Gly64del	truncation	#N/A	#N/A	regulatory_proteins	FALSE
N	multiple_options	SRR37486989	D23-157359	22617	M	LML	Lung	SIV		120	1522594	C	G	20	53	0.734	132.243	G>C_C>G	rv1348	irtA	Thr541Arg	missense	#N/A	#N/A	cell_wall_and_cell_processes	FALSE
N	multiple_options	SRR37487005	D23-157340	22617	M	RLL gr 10	Lung	SIV		780	1721603	T	C	71	8	0.116	82.7033	T>C_A>G	rv1524		Phe253Phe	synonymous	#N/A	#N/A	intermediary_metabolism_and_respiration	FALSE
N	multiple_options	SRR37487005	D23-157340	22617	M	RLL gr 10	Lung	SIV		780	1810752	G	C	104	13	0.124	82.7033	G>C_C>G	rv1618	tesB1	Asp89His	missense	#N/A	#N/A	lipid_metabolism	FALSE
N	multiple_options	SRR37487005	D23-157340	22617	M	RLL gr 10	Lung	SIV		780	1884598	T	A	65	8	0.104	82.7033	A>T_T>A	rv1665	pks11	Leu148Gln	missense	#N/A	#N/A	lipid_metabolism	FALSE
N	multiple_options	SRR37486989	D23-157359	22617	M	LML	Lung	SIV		120	2056174	A	G	77	37	0.306	132.243	T>C_A>G	rv1812c		Ile47Thr	missense	#N/A	#N/A	intermediary_metabolism_and_respiration	FALSE
N	multiple_options	SRR37487001	D23-157346	22617	M	R paratrach LN	LN	SIV		120	3555141	C	G	85	23	0.221	135.007	G>C_C>G	rv3182		Arg102Arg	synonymous	#N/A	#N/A	conserved_hypotheticals	FALSE
N	multiple_options	SRR37487005	D23-157340	22617	M	RLL gr 10	Lung	SIV		780	3698765	A	G	104	14	0.12	82.7033	T>C_A>G	rv3309c	upp	Ser64Pro	missense	#N/A	#N/A	intermediary_metabolism_and_respiration	FALSE
Y	Q24_ACGCACAG	SRR37486987	D23-157361	22617	M	R subclav LN	LN	SIV		13200	4180415	T	C	77	9	0.103	112.157	T>C_A>G	rv3728		Val305Ala	missense	6	1	cell_wall_and_cell_processes	FALSE
Y	Q19_GATCGGGT	SRR37487028	D23-157373	22417	M	RLL gran 6	Lung	TB	4	880	1152143	C	T	121	17	0.129	114.75	C>T_G>A	rv1026		Asp277Asp	synonymous	1	1	virulence,_detoxification,_adaptation	FALSE
N	Q19_TTACTAAA	SRR37487027	D23-157374	22417	M	RLL gran 5	Lung	TB		1550	2521125	A	T	0	86	0.987	109.431	A>T_T>A	rv2245-rv2246			intergenic	2	1		FALSE
N	multiple_options	SRR37487033	D23-157369	22417	M	R cran HLN gran	LN	TB		29000	3754879	G	T	138	16	0.119	143.736	C>A_G>T	rv3349c-rv3350c			intergenic	#N/A	#N/A		FALSE
Y	Q23_GCTCCCGC	SRR37782785	D24-194340	22717	M	RLL gr 15	Lung	TB	4	525	657197	G	A	331	47	0.128	431.036	C>T_G>A	rv0562	grcC1	Arg281His	missense	4	1	intermediary_metabolism_and_respiration	FALSE
Y	Q23_CGACCAGC	SRR37487118	D24-7056	22717	M	Liver gr 1	EP	TB			1265073	G	A	193	35	0.16	217.964	C>T_G>A	rv1133c	metE	Ala265Val	missense	8	1	intermediary_metabolism_and_respiration	FALSE
N	multiple_options	SRR37782786	D24-194339	22717	M	L carin LN	LN	TB		50	4374689	G	T	397	48	0.121	475.107	C>A_G>T	rv3886-rv3887c			intergenic	#N/A	#N/A		FALSE
Y	Q19_ATTCAGGC	SRR37486813	D24-194146	22817	M	RLL gr 4	Lung	TB	4	120	3012255	G	A	330	163	0.325	557.755	C>T_G>A	rv2691	ceoB	Arg87Arg	synonymous	1	1	cell_wall_and_cell_processes	FALSE
Y	Q19_ATTCAGGC	SRR37486813	D24-194146	22817	M	RLL gr 4	Lung	TB	4	120	3218729	TCGCGGCCGTCGAAAAGCGCCCGCAAATGGTACA	T	378	89	0.225	557.755	Deletion	rv2904c-rv2905			intergenic	1	1		FALSE
N	multiple_options	SRR37487108	D24-7068	23017	F	LML	Lung	TB		120	268790	T	G	106	113	0.539	203.495	A>C_T>G	rv0225		His271Gln	missense	#N/A	#N/A	cell_wall_and_cell_processes	FALSE
Y	Q24_GGCCAGGG	SRR37782783	D24-194348	23017	F	RUL gran 8	Lung	TB	12	960	935711	A	G	274	177	0.4	450.694	T>C_A>G	rv0836c		Leu108Pro	missense	16	2	conserved_hypotheticals	FALSE
Y	Q24_GGCCAGGG	SRR37486959	D24-7090	23017	F	RLL gran 15	Lung	TB	12	540	2889336	C	T	146	35	0.198	206.262	C>T_G>A	rv2565		Ser292Phe	missense	16	1	conserved_hypotheticals	TRUE
N	Q25_ACACTCAC	SRR37487168	D22-221187	30018	M	R carin LN gran	LN	TB		1230	2423729	G	T	185	21	0.105	268.531	C>A_G>T	rv2158c	murE	Gly93Gly	synonymous	3	2	cell_wall_and_cell_processes	FALSE
Y	Q25_GCACCAGG	SRR37486774	D22-221177	30018	M	RLL gran 15	Lung	TB	4	50	3085315	C	T	230	81	0.246	345.683	C>T_G>A	rv2774c		Val31Val	synonymous	2	1	conserved_hypotheticals	FALSE
Y	Q19_TCTCACAC	SRR37487144	D22-221217	30118	M	RLL gran 1	Lung	TB	12	450	263205	T	G	304	84	0.208	355.515	A>C_T>G	rv0220	lipC	Leu360Arg	missense	8	1	intermediary_metabolism_and_respiration	FALSE
Y	Q19_TCTCACAC	SRR37487154	D22-221206	30118	M	LLL	Lung	TB		800	1059521	C	G	279	32	0.109	353.622	G>C_C>G	rv0946c	pgi	Glu110Gln	missense	8	1	intermediary_metabolism_and_respiration	FALSE
Y	Q24_GGTCCTTC	SRR37487146	D22-221214	30118	M	LLL gran A	Lung	TB	4	100	1827494	G	T	171	125	0.408	292.699	C>A_G>T	rv1630	rpsA	Leu360Phe	missense	2	1	information_pathways	FALSE
Y	Q19_TCTCACAC	SRR37487153	D22-221207	30118	M	RLL gran 2	Lung	TB	12	30	2179727	T	A	56	159	0.744	379.727	A>T_T>A	rv1925	fadD31	Cys404Ser	missense	8	1	lipid_metabolism	FALSE
Y	Q19_TCTCACAC	SRR37487141	D22-221220	30118	M	LLL gran 1	Lung	TB	8	450	2311625	G	C	312	188	0.367	366.263	G>C_C>G	rv2048c	pks12	Ala591Gly	missense	8	1	lipid_metabolism	FALSE
N	multiple_options	SRR37487147	D22-221213	30118	M	LLL gran 21	Lung	TB		187.5	3067762	T	C	0	428	0.996	401.409	T>C_A>G	rv2752c		Arg361Gly	missense	#N/A	#N/A	conserved_hypotheticals	TRUE
N	Q19_GTGCGTGG	SRR37487143	D22-221218	30118	M	LLL gran 17	Lung	TB		165	3643086	T	G	0	328	0.996	291.002	A>C_T>G	rv3261	fbiA	Asp266Glu	missense	3	2	intermediary_metabolism_and_respiration	FALSE
N	multiple_options	SRR37487147	D22-221213	30118	M	LLL gran 21	Lung	TB		187.5	4300566	A	G	0	373	0.996	401.409	T>C_A>G	rv3825c	pks2	Ser1223Ser	synonymous	#N/A	#N/A	lipid_metabolism	FALSE
N	Q24_GGTCCTTC	SRR37487146	D22-221214	30118	M	LLL gran A	Lung	TB		100	4411978	G	A	1	206	0.993	292.699	C>T_G>A	rv3918c	parA	Pro33Ser	missense	2	1	cell_wall_and_cell_processes	FALSE
N	Q25_GGTCTCCC	SRR37486986	D23-157380	33419	M	L Cran HLN2 gran	LN	TB		120	4111401	G	A	0	117	0.989	100.839	C>T_G>A	rv3666c	dppA	Pro48Ser	missense	2	1	cell_wall_and_cell_processes	FALSE

### Sheet: Pre_existing_Variants
NHP	Treatment	MtbGenomePosition	Reference_sequence	Variant_sequence	ReferenceReads	VariantReads	FractionVariantReads	AVG_READ_DEPTH	DNAchange	Gene_locus_H37rv	Gene_name	CodingChange	TypeofMutation	Mycobrowser_category	InHumanClincalStrain?
33919	ART	2446	T	C	89	13	0.136	433.777	T>C_A>G	rv0002	dnaN	Leu132Pro	missense	information pathways	TRUE
22417	TB	125696	C	T	54	6	0.122	94.1276	C>T_G>A	rv0107c	ctpI	Ala1326Ala	synonymous	cell wall and cell processes	TRUE
21818	ART	131385	G	T	171	62	0.264	278.911	C>A_G>T	rv0109	PE_PGRS1	Gly291Cys	missense	PE/PPE	FALSE
22817	TB	142648	C	T	166	367	0.674	532.649	C>T_G>A	rv0118c	oxcA	Gly121Asp	missense	intermediary metabolism and respiration	FALSE
21818	ART	320889	G	A	217	69	0.235	278.911	C>T_G>A	rv0267	narU	Ala81Ala	synonymous	cell wall and cell processes	FALSE
21818	ART	744614	A	G	0	430	0.996	393.727	T>C_A>G	rv0646c	lipG	Leu39Pro	missense	intermediary metabolism and respiration	FALSE
22717	TB	963081	G	T	0	278	0.995	238.394	C>A_G>T	rv0861c	ercc3	Gln58Lys	missense	information pathways	FALSE
33419	TB	970185	T	A	67	7	0.109	123.868	A>T_T>A	rv0869c	moaA2	Asp106Val	missense	intermediary metabolism and respiration	FALSE
22517	SIV	990377	G	T	97	12	0.132	135.681	C>A_G>T	Intergenic_unique_to_Erdman			intergenic		FALSE
34319	ART	1152664	G	A	989	99	0.104	941.532	C>T_G>A	rv1026-rv1027c			intergenic		FALSE
22717	TB	1243704	C	G	236	255	0.498	475.107	G>C_C>G	rv1112		Phe310Leu	missense	conserved hypotheticals	FALSE
22517	SIV	1381102	A	C	73	11	0.123	84.3978	A>C_T>G	rv1233c		Tyr83Asp	missense	cell wall and cell processes	FALSE
22817	TB	1387209	A	G	130	90	0.427	250.048	T>C_A>G	rv1239c	corA	Val119Ala	missense	cell wall and cell processes	FALSE
23218	ART	1613319	AC	A	3	207	0.981	248.332	Deletion	rv1433		Asp24fs	frameshift	cell wall and cell processes	FALSE
21818	ART	1649987	G	T	203	43	0.184	278.911	C>A_G>T	rv1461		Val294Val	synonymous	conserved hypotheticals	FALSE
22517	SIV	1713608	A	G	51	5	0.122	82.8019	T>C_A>G	rv1520		Gln154Gln	synonymous	intermediary metabolism and respiration	FALSE
24018	ART	1850736	A	G	0	419	0.997	482.976	T>C_A>G	rv1648		Ser26Gly	missense	cell wall and cell processes	TRUE
21818	ART	2549445	C	T	215	30	0.126	244.255	C>T_G>A	rv2281	pitB	Leu385Phe	missense	cell wall and cell processes	FALSE
34319	ART	2731993	C	A	381	36	0.104	726.002	C>A_G>T	rv2435c		Ala34Ser	missense	intermediary metabolism and respiration	FALSE
22117	SIV	2827212	G	A	71	41	0.378	160.747	C>T_G>A	rv2508c		Asn193Asn	synonymous	cell wall and cell processes	FALSE
30118	TB	2882971	G	A	233	43	0.158	353.271	C>T_G>A	rv2559c		Ala271Val	missense	conserved hypotheticals	FALSE
33919	ART	3015538	G	T	303	68	0.177	649.951	C>A_G>T	rv2696c		Ala241Glu	missense	conserved hypotheticals	FALSE
30118	TB	3053819	GC	G	0	367	0.996	360.451	Deletion	rv2737c	recA	Ala86fs	frameshift	information pathways	FALSE
22517	SIV	3411472	C	T	28	101	0.768	117.917	C>T_G>A	rv3048c	nrdF2	Ala158Thr	missense	information pathways	TRUE
22317	SIV	4145985	A	C	447	48	0.105	475.24	A>C_T>G	rv3698		Asp308Ala	missense	conserved hypotheticals	FALSE
30018	TB	4173863	C	T	101	172	0.651	312.053	C>T_G>A	rv3723		Thr233Thr	synonymous	cell wall and cell processes	TRUE
30018	TB	4274420	C	A	5	320	0.982	287.01	C>A_G>T	rv3806c	ubiA	Ala15Ser	missense	cell wall and cell processes	FALSE
